# Species-specific developmental timing is associated with global differences in protein stability in mouse and human

**DOI:** 10.1101/2019.12.29.889543

**Authors:** Teresa Rayon, Despina Stamataki, Ruben Perez-Carrasco, Lorena Garcia-Perez, Christopher Barrington, Manuela Melchionda, Katherine Exelby, Victor Tybulewicz, Elizabeth M. C. Fisher, James Briscoe

## Abstract

What determines the pace of embryonic development? Although many molecular mechanisms controlling developmental processes are evolutionarily conserved, the speed at which these operate can vary substantially between species. For example, the same genetic programme, comprising sequential changes in transcriptional states, governs the differentiation of motor neurons in mouse and human, but the tempo at which it operates differs between species. Using in vitro directed differentiation of embryonic stem cells to motor neurons, we show that the programme runs twice as fast in mouse as in human. We provide evidence that this is neither due to differences in signalling, nor the genomic sequence of genes or their regulatory elements. Instead, we find an approximately two-fold increase in protein stability and cell cycle duration in human cells compared to mouse. This can account for the slower pace of human development, indicating that global differences in key kinetic parameters play a major role in interspecies differences in developmental tempo.
