## Supplemental Table 1 for "Species-specific developmental timing is associated with global differences in protein stability in mouse and human"

### Sheet: in
gene	Forward	Reverse	species
b-ACTIN	GAAAATCTGGCACCACACCT	TAGCACAGCCTGGATAGCAA	Human
GAPDH	CACCGTCAAGGCTGAGAACG	GCCCCACTTGATTTTGGAGG	Human
GLI1	AATGCTGCCATGGATGCTAGA	GAGTATCAGTAGGTGGGAAGTCCATAT	Human
HOXC6	TCAAACGTGGACCTGAAAGTCA	GGGAAAAGGGCCTGTAGACAA	Human
IRX3	GAGGGAAACGCTTATGGGAGC	CGCCGTCTAAGTTCTCCAAATC	Human
ISL1	GCAAATGGCAGCGGAGCCCA	AGCAGGTCCGCAAGGTGTGC	Human
NKX2.2	GTCAGGGACGGCAAACCAT	GCGCTGTAGGCAGAAAAGG	Human
NKX6.1	AGGGCTCGTTTGGCCTATTC	AGAGGCTTATTGTAGTCGTCGT	Human
OLIG2	CAGAAGCGCTGATGGTCATA	TCGGCAGTTTTGGGTTATTC	Human
PAX6	TCACCATGGCAAATAACCTG	CAGCATGCAGGAGTATGAGG	Human
PTCH1	GGCAGCGGTAGTAGTGGTGTTC	TGTAGCGGGTATTGTCGTGTGTG	Human
SOD1	GGTGGGCCAAAGGATGAAGAG	CCACAAGCCAAACGACTTCC	Human
SON	CAGCAGCAATTTGCCCTCAG	GAGCCCAGGCATCAATCCTT	Human
SOX1	GAAGCCCAGATGGAAATACG	AGGACAAGGAAGGGTGTTGA	Human
SOX2	TGCTGCCTCTTTAAGACTAGGAC	CCTGGGGCTCAAACTTCTCT	Human
TUBB3	GCAACTACGTGGGCGACT	ATGGCTCGAGGCACGTACT	Human
b-actin	TGGCTCCTAGCACCATGA	CCACCGATCCACACAGAG	Mouse
Gli1	TTATGGAGCAGCCAGAGAGA	GAGCCCGCTTCTTTGTTAAT	Mouse
Hoxc6	CAGGTAAAGGCAAAGGGATG	ATAGGCGGTGGAATTGAGG	Mouse
Irx3	GGAGAGTGGAACAGATCGCT	CTGATAAGACCAGAGCAGCGT	Mouse
Isl1	TATCAGGTTGTACGGGATCAAA	CTACACAGCGGAAACACTCG	Mouse
NKx2.2	CGGACAATGACAAGGAGACC	GCTTTGGAGAAGAGCACTCG	Mouse
Nkx6.1	CCCGGAGTGATGCAGAGT	GAACGTGGGTCTGGTGTGTT	Mouse
Olig2	AGACCGAGCCAACACCAG	AAGCTCTCGAATGATCCTTCTTT	Mouse
Pax6	ACCCGGCAGAAGATCGTAG	TTTGCATCTGCATGGGTCT	Mouse
Ptch1	TGACAAAGCCGACTACATGC	AGCGTACTCGATGGGCTCT	Mouse
Sox1	AGCGTGCCTTTGATTTCTCT	GGGATAAGACCTGGGTGAGA	Mouse
Sox2	GGCAGCTACAGCATGATGCAGGAGC	CTGGTCATGGAGTTGTACTGCAGG	Mouse
Tubb3	CAACAGCACGGCCATCCAGG	CTTGGGGCCCTGGGCCTCCGA	Mouse
