## Supplemental Table 2 for "Species-specific developmental timing is associated with global differences in protein stability in mouse and human"

### Sheet: in
mOlig2	mSox2	hSOX2	hOLIG2
Custom	Custom	DesignReady	DesignReady
Quasar 670	Quasar 570	Quasar 570	CAL Fluor Red 610
41 probes	39 probes	48 probes	47 probes
		aaacactctcttctctgcct	gggaagatagtcgtcgcag
tcggtctgtaataagcatcc	acaactcctgatactttttt	caaactactttccccctttt	gccggcagaaaaaggtcat
attagatttgaggtgctcgc	aaacactctcttctctgcct	agtcctagtcttaaagaggc	ggtggacgaggacacggtg
cagggatgatctaagctctc	caaagtacttttcccttttt	gctcaaacttctctcccttt	gatgacttgaagccactgc
gacgatgggcgactagacac	agccctagtcttaaagaggc	ttttggaaaggcttaagcct	acgacgtagacgacgaggt
gggcgggcagaaaaagatca	ttggaaaggcttaagcctcg	ccgccgatgattgttattat	ttcttggtggacgacgcag
tttcttggtggaagacgtgg	ccgcgattgttgtgattagt	aaaaaaagcgcttccctcct	tctgtcatttgcttcttgt
gctcagtcatctgcttcttg	aaaaaacaggcgctctcctc	gaggcaaactggaatcagga	gcggctgttgatcttgaga
ctgttgatcttcaggcgcag	agacgggcgaagtgcaattg	ggcgaagaataatttggggg	catccatggcgatgttgag
cgatgttgaggtcgtgcatg	atctggcggagaatagttgg	cagggctccgcgaggaaaat	cgtgtgcgtacggcatgac
tggcgatcttggagagcttg	cataccatgaaggcgttcat	tctccatcatgttgtacatg	tcttggaaagcttgcgcac
atggatccgaccgaggacag	tgatctccgagttgtgcatc	ccgacaaaagtttccactcg	atgaggatgtagttgcgcg
atattcgactccccataatc	ctcggtctcggacaaaagtt	gtatttataatccgggtgct	catctcctccagcgagttg
tcaaatgctcccattgcttc	gtatttataatccgggtgct	atgagcgtcttggttttccg	tagatctcgctcaccagtc
acgaacgcatctctccatcg	tcatgagcgtcttggttttc	cagcgtgtacttatccttct	gtgcggtggacggatggag
aaagagtcaaccaggttctg	ggaagcgtgtacttatcctt	ttcatgtgcgcgtaactgtc	agacggagacttgagtagg
cagacccttggagtgttcag	gtcatggagttgtactgcag	gtcatggagttgtactgcag	catagccgacacgtggtgg
tgtggccgttttgtacaatg	cgttcatgtaggtctgcgag	cgttcatgtaggtctgcgag	acttggcgtcggaggtgag
caggaagttccagggatgaa	agtaggacatgctgtaggtg	agtaggacatgctgtaggtg	gttcgcagatgctggaatc
tagtttttagacttcctggg	ctcggacttgaccacagagc	ctcggacttgaccaccgaac	aggtcccggagagaacatc
ggagtcaatctttgtacacc	aggtacatgctgatcatgtc	ggagtgggaggaagaggtaa	ttaaagccagacagcgctc
tgctctgcgtctcgtctaag	ttcccttgtatctctttgaa	tagtgctgggacatgtgaag	acgatgtctactggaccag
gggggaaagaagtcaagtgc	ggattggtggtttttttccg	tccctcgtttttctttgaaa	acagcggtaccttttcata
gatgaacctgcagggtgagg	ggtttttgcgttaatttgga	tttcttactctcctcttttg	ggtcggatgagttctagtg
gtctactaacttagtgcctg	aaagttttctagtcggcatc	ttttgagcgtaccgggtttt	tagaatcttttcccggagg
taagtgcttctgatacccac	atagtcccccaaaaagaagt	ctgtcatttgctgtgggtga	ccacgctctcagggaaaga
cacttctgagaccacaggac	cgaagcgcctaacgtaccac	ggattggtgttctcttttgc	aagccgagtctgcaagtca
ctgtgctctgaaaaggaaca	aaagacttttgcgaactccc	ggtttttgcgtgagtgtgga	ctgttgcttctgcagtgcg
taagcgtctgtaaagcttgc	ccggagtctagctctaaata	aaagttttcttgtcggcatc	aacgccggcttccaactaa
ttccattccacaagtgctat	ctgtacaaaagttgcttgca	tgtacaaaaatagtccccca	atatgaccatcagcgcttc
acccaaaaaggattccgttc	tgattgccatgtttatctcg	atctatacaaggtccattcc	gtggattgacccagatatt
ccagtcgggtaagaaaccaa	ctgcagaatcaaaacccagc	tttttcgtagctttctttcc	cggccacagttctaagagg
tgttgttcttttgtcaagcc	aaactccttccttgtttgta	accgtaccactagaactttt	accatattctcccaaatca
cctcccaaaaagctcaaact	tctcatgttttccttttgta	cttttgcaaacttcctgcaa	aacttgctcatactgttga
catcgcgcatttcgttgata	gaaaacggtcttgccagtac	acatttttttcgtcgcttgg	ccacaagtggttctactct
gggggagtcacgtgaacaaa	cgtttgccttaaacaagacc	ctgtacaaaagttgcttgca	cggcagttttgggttattc
aaaacagcgggcttagacgg	taccaacgatatcaacctgc	tgattgccatgtttatctcg	aaagatgagtcggtggggt
cacgttgtaatgcaggtcgc	ctgattccaataacagagcc	tattggcaaattctcagctt	accaaatcactttgtgctt
taggaggcaggcgcagtaaa	atatacatggattctcggca	aattcagcaagaagcctctc	tgttacgttctcaggtacc
cagcgcggaagaggtggaag	gtagctgttataaggatggt	tcctaaatttcagctgcaga	cgcacttacctcatcattg
ggtgatagatacactctgca		ttcttcttttcacgtttgca	tggcagtcacgtgagcaaa
acactccatcatttgtttcg		cagtctaaaacttttgccct	aggaaagccggcttagact
		aattaccaacggtgtcaacc	acgtggaggagtttaccat
		gttgggatcgaacaaaagct	cttgcacggaacgcaggaa
		atacagagccgaatctttta	cagtttgcaacgcaggcag
		ttctcggcagactgattcaa	ttacacggcagacgctaca
		tgtacctgttataaggatga	cggtgcgatcagaggaagg
		ctcaaactgtgcataatgga
